# Modular, part-based control of gene expression response time using protein degradation tags

**DOI:** 10.1101/482331

**Authors:** Ethan M Jones, Callan E Monette, John P Marken, Sejal Dhawan, Theresa Gibney, Christine Li, Wukun Liu, Alyssa Luz-Ricca, Xida Ren, Xingyu Zheng, Margaret Saha

**Author notes:** These authors contributed equally to the work (Ethan M Jones, Callan E Monette).

## Abstract

A fundamental principle of cellular signal processing is the encoding of information within the temporal dynamics of regulatory circuits. If synthetic circuits are to achieve the versatility and effectiveness of naturally-occurring circuits, it is necessary to develop simple, effective methods for the control of the dynamical properties of genetic circuits. However, current approaches to dynamical control often require extensive rewiring of circuit architecture, which hinders their implementation in a variety of systems. Therefore, it is essential that simple, modular, genetic parts-based frameworks are created to control the dynamical properties of circuits. Here we address this need by implementing a modular, genetic parts-based system which tunes the response time of a gene’s expression by tuning its degradation rate via the application of protein degradation tags with various affinities to their protease. This system provides a simple, easily-applicable framework for controlling the temporal aspects of genetic circuit behavior.
