## Supplementary material for "Modular, part-based control of gene expression response time using protein degradation tags": pTetScarlet_degrates_tidy.csv

tag	replicate	deg rate	geomean deg rate	speed	mean speed
pdt A	1	17.86426419	16.18255132	35	33.66666667
pdt A	2	14.69557297	16.18255132	33	33.66666667
pdt A	3	16.14244527	16.18255132	33	33.66666667
pdt B	1	11.07608907	11.32836067	58	41.66666667
pdt B	2	14.86688934	11.32836067	33	41.66666667
pdt B	3	8.828657211	11.32836067	34	41.66666667
pdt C	1	8.883328455	7.508625139	41	41
pdt C	2	8.416033047	7.508625139	34	41
pdt C	3	5.662368341	7.508625139	48	41
pdt E	1	2.576039529	2.408443864	50	50.33333333
pdt E	2	2.195153922	2.408443864	50	50.33333333
pdt E	3	2.470541106	2.408443864	51	50.33333333
pdt F	1	1.545439956	1.585954864	69	63.66666667
pdt F	2	1.674191857	1.585954864	53	63.66666667
pdt F	3	1.541754086	1.585954864	69	63.66666667
no tag	1	1.147232423	1	77	83.66666667
no tag	2	1.016539372	1	81	83.66666667
no tag	3	0.857480758	1	93	83.66666667
